# EZH2 deletion does not impact acinar cell regeneration but restricts progression to pancreatic cancer in mice

**DOI:** 10.1101/2023.09.25.559339

**Authors:** Emilie Jaune-Pons, Xiaoyi Wang, Fatemeh Mousavi, Samad Elkaoutari, Kurt Berger, Charis Johnson, Mickenzie M. Martin, Saloni Aggarwal, Sukhman Brar, Khalid Muhammad, Joanna Ryan, Parisa Shooshtari, Angela J. Mathison, Nelson Dusetti, Raul Urrutia, Gwen Lomberk, Christopher L. Pin

## Abstract

Enhancer of Zeste Homologue 2 (EZH2) is part of the Polycomb Repressor Complex 2, which induces trimethylation of lysine 27 on histone 3 (H3K27me3) and promotes genes repression. EZH2 is overexpressed in many cancers including pancreatic ductal adenocarcinoma (PDAC). Previous studies in mice attributed both pro-oncogenic and tumor suppressive functions to EZH2. Deletion of the EZH2 enhances *de novo* KRAS-driven neoplasia following pancreatic injury by preventing acinar cell regeneration, while increased EZH2 expression in PDAC is correlated to poor prognosis, suggesting a context-dependant effect for EZH2 in PDAC progression. In this study, we examined EZH2 function in pre-and early neoplastic stages of PDAC. Using an inducible model to generate deletion of EZH2 only in adult acinar cells (EZH2^ΔSET^), we showed loss of EZH2 activity did not prevent acinar cell regeneration in the absence of oncogenic KRAS (KRAS^G12D^), nor lead to increased PanIN formation in the presence of KRAS^G12D^ in adult mice. However, loss of EZH2 did reduce recruitment of inflammatory cells and, when combined with a PDAC model, promoted widespread PDAC progression. Loss of EZH2 function also correlated to remodeling of the tumor microenvironment, which favors cancer cell progression. This study suggests expression of EZH2 in adult acinar cells restricts PDAC initiation and progression by affecting both the tumour microenvironment and acinar cell differentiation.
