## Appendix 3 for "EZH2 deletion does not impact acinar cell regeneration but restricts progression to pancreatic cancer in mice"

### Sheet: Appendix 3
Appendix 3. List of genes significantly dysregulated specifically in Mist1creErt/+KRASG12D in the RNA-Sequencing
Mist1CreERT/+KRASG12D vs WT Dn_Unique (81 genes)				Mist1CreERT/+KRASG12D vs WT Up_Unique (80 genes)
Genes	Symbol	Log FC	FDR	Genes	Symbol	Log FC	FDR
ENSMUSG00000086503	Xist	-8.333123563	3.11E-10	ENSMUSG00000030228	Pik3c2g	2.06018291	3.04E-07
ENSMUSG00000070056	Mfhas1	-1.502940672	1.21E-06	ENSMUSG00000023045	Soat2	2.704476959	5.32E-07
ENSMUSG00000036446	Lum	-1.46204853	9.69E-06	ENSMUSG00000056673	Kdm5d	8.743748106	8.12E-07
ENSMUSG00000030218	Mgp	-1.81051524	1.11E-05	ENSMUSG00000069049	Eif2s3y	9.366337027	2.23E-06
ENSMUSG00000005089	Slc1a2	-2.814559356	1.29E-05	ENSMUSG00000042750	Bex2	2.687935864	3.18E-06
ENSMUSG00000044485	Klk1b11	-2.598142831	3.73E-05	ENSMUSG00000022206	Npr3	5.271672883	1.29E-05
ENSMUSG00000024190	Dusp1	-1.349655882	5.90E-05	ENSMUSG00000073530	Pappa2	2.428529766	2.08E-05
ENSMUSG00000026574	Dpt	-1.181616059	7.00E-05	ENSMUSG00000060807	Serpina6	3.054613791	3.30E-05
ENSMUSG00000026748	Plxdc2	-0.923866044	0.000136243	ENSMUSG00000069045	Ddx3y	8.516643175	6.39E-05
ENSMUSG00000021453	Gadd45g	-2.281121262	0.000404701	ENSMUSG00000035007	Rundc1	1.318949785	0.000131728
ENSMUSG00000041571	Selenow	-1.03688813	0.00116757	ENSMUSG00000029368	Alb	2.374061656	0.000136761
ENSMUSG00000068263	Efcc1	-2.339711047	0.001364898	ENSMUSG00000068457	Uty	8.392856697	0.000216104
ENSMUSG00000021253	Tgfb3	-1.084573879	0.001947597	ENSMUSG00000004633	Chn2	3.727270796	0.000413858
ENSMUSG00000005958	Ephb3	-1.531115433	0.002605723	ENSMUSG00000018740	Slc25a35	1.82187951	0.000414431
ENSMUSG00000019124	Scrn1	-1.145497687	0.003733313	ENSMUSG00000042734	Ttc9	2.0030926	0.000440457
ENSMUSG00000023140	Reg2	-2.994623051	0.003733313	ENSMUSG00000096914	Galntl6	5.134117262	0.000538658
ENSMUSG00000004105	Angptl2	-0.776546019	0.004410658	ENSMUSG00000061576	Dpp6	3.293984909	0.00070316
ENSMUSG00000085208	Brip1os	-1.133299239	0.004410658	ENSMUSG00000008999	Bmp7	1.042476191	0.001235227
ENSMUSG00000054079	Utp18	-0.906368641	0.004978431	ENSMUSG00000034765	Dusp5	2.824387406	0.001947597
ENSMUSG00000035513	Ntng2	-1.667655235	0.00498184	ENSMUSG00000022479	Vdr	2.358602804	0.002060614
ENSMUSG00000089715	Cbx6	-0.826497199	0.005065252	ENSMUSG00000020581	Agr2	3.521286553	0.00209017
ENSMUSG00000072941	Sod3	-1.176065451	0.005165305	ENSMUSG00000040498	Igsf23	1.646260319	0.002664604
ENSMUSG00000025789	St8sia2	-3.02464143	0.005780517	ENSMUSG00000060613	Cyp2c70	5.589835064	0.00266725
ENSMUSG00000034112	Atp2c2	-0.855532454	0.00615771	ENSMUSG00000036099	Vezt	0.949411216	0.003870171
ENSMUSG00000022096	Hr	-1.226255866	0.007488498	ENSMUSG00000026175	Vil1	2.420013902	0.004410658
ENSMUSG00000039601	Rcan2	-0.73622797	0.007947278	ENSMUSG00000025207	Sema4g	1.768926671	0.005142946
ENSMUSG00000037206	Islr	-0.909944036	0.008432656	ENSMUSG00000028445	Enho	0.785924699	0.005153731
ENSMUSG00000034457	Eda2r	-1.421673384	0.008474364	ENSMUSG00000034758	Tle6	1.343883103	0.005165305
ENSMUSG00000062980	Cped1	-1.045563459	0.008917202	ENSMUSG00000013089	Etv5	3.146305271	0.007013771
ENSMUSG00000060586	H2-Eb1	-1.02001107	0.010460737	ENSMUSG00000025453	Nnt	0.939353172	0.007888803
ENSMUSG00000038065	Mturn	-0.741381942	0.01071933	ENSMUSG00000015341	Golga7	0.985139983	0.008474364
ENSMUSG00000022469	Rapgef3	-1.126856369	0.01131385	ENSMUSG00000081434	Gm14165	2.250223973	0.008718922
ENSMUSG00000070327	Rnf213	-0.70102319	0.011628395	ENSMUSG00000026259	Ngef	1.484910757	0.010477738
ENSMUSG00000039232	Stx11	-2.515357197	0.01230998	ENSMUSG00000084329	Gm6733	0.905526855	0.010653362
ENSMUSG00000020676	Ccl11	-0.943771451	0.012337762	ENSMUSG00000027684	Mecom	0.757294139	0.011155513
ENSMUSG00000020393	Kremen1	-0.686513998	0.013896651	ENSMUSG00000020017	Hal	5.160599098	0.011839588
ENSMUSG00000006154	Eps8l1	-1.956039348	0.013933035	ENSMUSG00000020021	Fgd6	0.919868238	0.012050575
ENSMUSG00000037868	Egr2	-4.287921511	0.015923742	ENSMUSG00000091476	Catspere2	2.743194668	0.012066605
ENSMUSG00000025466	Fuom	-0.701096581	0.015923742	ENSMUSG00000032289	Thsd4	1.376248488	0.012404197
ENSMUSG00000037892	Pcdh18	-1.569899904	0.015923742	ENSMUSG00000022351	Sqle	1.033160367	0.013440147
ENSMUSG00000053219	Raet1e	-1.666228598	0.016012408	ENSMUSG00000022094	Slc39a14	0.732707785	0.013485405
ENSMUSG00000068699	Flnc	-1.483339082	0.016063515	ENSMUSG00000032265	Tent5a	1.666628852	0.01359233
ENSMUSG00000019982	Myb	-2.762012947	0.016247887	ENSMUSG00000071203	Naip5	1.599499335	0.013896651
ENSMUSG00000078954	Arhgap8	-1.272035072	0.017431445	ENSMUSG00000070577	Gm572	2.105690068	0.014243652
ENSMUSG00000016494	Cd34	-0.680238032	0.018899965	ENSMUSG00000063696	Gm8730	1.251580065	0.014243652
ENSMUSG00000035208	Slfn8	-2.99449441	0.019166359	ENSMUSG00000027249	F2	1.68777699	0.015203579
ENSMUSG00000024610	Cd74	-0.979470834	0.020347105	ENSMUSG00000073125	Xlr3b	2.444487937	0.015963137
ENSMUSG00000025491	Ifitm1	-1.648914961	0.020347105	ENSMUSG00000096929	A330023F24Rik	1.088398352	0.016341862
ENSMUSG00000038587	Akap12	-0.922567748	0.020915575	ENSMUSG00000042548	Asxl1	0.638321875	0.017081108
ENSMUSG00000057716	Tmem178b	-1.3163037	0.021426923	ENSMUSG00000020889	Nr1d1	1.975436362	0.017224154
ENSMUSG00000003518	Dusp3	-0.712840267	0.021426923	ENSMUSG00000090291	Lrrc10b	2.105831384	0.017431445
ENSMUSG00000030004	Nat8	-2.04393929	0.021445367	ENSMUSG00000090084	Srpx	1.232835216	0.020512584
ENSMUSG00000019894	Slc6a15	-1.14365036	0.021647101	ENSMUSG00000042249	Grk3	1.910237776	0.020561832
ENSMUSG00000075702	Selenom	-0.768081608	0.0236338	ENSMUSG00000062210	Tnfaip8	0.858560645	0.021647101
ENSMUSG00000004631	Sgce	-0.772690471	0.025709465	ENSMUSG00000054226	Tprkb	0.629744602	0.022936036
ENSMUSG00000048126	Col6a3	-0.761118102	0.02588566	ENSMUSG00000084174	Sycn	0.943713609	0.024415602
ENSMUSG00000022225	Cma1	-5.027697194	0.02588566	ENSMUSG00000091956	C2cd4b	2.147861424	0.024949585
ENSMUSG00000031343	Gabra3	-1.607139894	0.027690876	ENSMUSG00000004035	Gstm7	0.650858266	0.024958024
ENSMUSG00000025492	Ifitm3	-0.75454631	0.029151733	ENSMUSG00000031530	Dusp4	2.452195722	0.026674653
ENSMUSG00000034312	Iqsec1	-0.636617334	0.029627909	ENSMUSG00000032528	Vipr1	0.827759763	0.030725601
ENSMUSG00000035045	Zc3h12b	-1.181942791	0.030725601	ENSMUSG00000022528	Hes1	1.103497471	0.031653206
ENSMUSG00000067377	Tspan6	-1.444243433	0.030725601	ENSMUSG00000049091	Sephs2	0.845908298	0.033550092
ENSMUSG00000033420	Antxr1	-0.897422662	0.031008003	ENSMUSG00000097662	Gm2093	6.81325085	0.037798652
ENSMUSG00000026955	Sapcd2	-3.214716726	0.032114467	ENSMUSG00000052364	B630019K06Rik	1.180870171	0.038120836
ENSMUSG00000047904	Sstr2	-1.08072207	0.03232005	ENSMUSG00000069919	Hba-a1	2.079501917	0.038179957
ENSMUSG00000021250	Fos	-2.796645152	0.034208836	ENSMUSG00000025270	Alas2	2.474511261	0.038179957
ENSMUSG00000097316	Gm10516	-1.511683348	0.03598533	ENSMUSG00000022548	Apod	1.338270075	0.038760176
ENSMUSG00000060802	B2m	-0.688874855	0.037442911	ENSMUSG00000024359	Hspa9	0.681768702	0.038887697
ENSMUSG00000031776	Arl2bp	-0.549530851	0.038253105	ENSMUSG00000025091	Pnliprp2	0.709710529	0.039837869
ENSMUSG00000031775	Pllp	-1.350267086	0.038285278	ENSMUSG00000006930	Hap1	1.334617653	0.040299967
ENSMUSG00000030137	Tuba8	-2.237322394	0.038760176	ENSMUSG00000026199	Ankzf1	0.696849414	0.040825885
ENSMUSG00000054641	Mmrn1	-1.67050439	0.039859805	ENSMUSG00000097906	Gm9625	1.05408612	0.041176895
ENSMUSG00000063713	Klk1b24	-1.714853426	0.040299967	ENSMUSG00000049493	Pls1	1.462975069	0.041247908
ENSMUSG00000001473	Tubb6	-1.107368049	0.043268831	ENSMUSG00000074882	Cyp2c68	6.461828225	0.041700804
ENSMUSG00000040254	Sema3d	-1.790810325	0.047769005	ENSMUSG00000026885	Ttll11	1.683810591	0.042522343
ENSMUSG00000030329	Pianp	-4.0720386	0.04785677	ENSMUSG00000023387	Kcnk16	1.542517844	0.046002314
ENSMUSG00000036298	Slc2a13	-1.656346615	0.04785677	ENSMUSG00000024892	Pcx	0.649940696	0.046709957
ENSMUSG00000038418	Egr1	-1.800080617	0.048846923	ENSMUSG00000062995	Ica1	0.504672826	0.04785677
ENSMUSG00000023495	Pcbp4	-0.636611454	0.049169332	ENSMUSG00000026594	Ralgps2	0.944420471	0.048570964
ENSMUSG00000035105	Egln3	-3.522115081	0.049479405	ENSMUSG00000026994	Galnt3	0.752191251	0.049479405
ENSMUSG00000029033	Acap3	-0.698829505	0.049479405
