## Appendix 2 for "EZH2 deletion does not impact acinar cell regeneration but restricts progression to pancreatic cancer in mice"

### Sheet: Appendix 2
Appendix 2. List of the 611 uniquely enriched genes for H3K27me3 in Mist1creErt/+KRASG12D tissue
Symbol
Gm11149
Spink13
Apela
Gm10445
Gm10845
Cstdc6
1700049E15Rik
Gm11938
Mup7
Gm10413
Gm3558
Gm4489
Gm4710
Mir290a
Vmn1r2
Nlrp5-ps
Gm19583
Abhd12b
Gm20383
Mir3085
Mir3964
Gbp6
Mup22
Cfap99
Gm16958
Rab28
Lipo2
Uchl1os
Hbb-bt
Mir6353
Mir6337
Mir6380
Gm29968
Gm16835
Gm29536
Gm20609
Gm36595
Gm5165
Gm21818
Gm26994
Gm38576
Sncb
Nxph4
Kctd1
Il1rl2
Mylk
Bmyc
Gm45871
Art3
Glra3
Atp6v1b1
Vmn1r48
Vmn1r46
Vmn1r10
Chrna6
Psg29
Adra1d
Adrb3
Crisp1
Agtr1a
Aicda
Foxn4
Serpinb7
Alox5
Acsm1
Boc
Speg
Arnt2
Bcan
Fabp7
Bmp10
Cacna1b
Camk4
Car2
Cck
Ccr6
Cd1d1
Cd33
Cdyl
Ch25h
Cldn1
Col11a1
Col3a1
Cpeb1
Crhr2
Ctsg
Cyp2c39
Cyp2j5
Dcc
Dct
Defa29
Dio2
Dll3
Drd4
Ednra
Emb
Adgre1
Epha3
Epha4
Evx1
Rxfp2
Fcgr3
Lgr5
Fgf15
Fgf3
Fgf8
Asb14
Gabrd
Slc6a13
Gcnt2
Gfpt2
Gja3
Gli2
Gng2
Gpr65
Grin2a
Gucy2c
Gzmg
H2-Bl
Hba-a1
Hc
Hcn1
Hesx1
Hrh1
Htr5b
Jchain
Eif3e
Irf4
Kcna4
Kcnab2
Kcnb1
Kcnc1
Kif1a
Klrc2
Krt33b
Krt34
Krt1
Lamc2
Ncr1
Vmn1r24
Vmn1r21
Vmn1r8
Vmn1r200
Vmn1r87
Acot3
Man2b2
Foxc1
Mmp24
Mmp8
Gbp4
Mup1
Ngfr
Nid2
Nnmt
Nrxn2
Olfr17
Olfr2
Olfr24
Olfr26
Olfr3
Olfr49
Oca2
Cntn3
Pax4
Pde1b
Prkcg
Prkch
Pkp1
Pou3f1
Ppp2r3d
Atp12a
Tmc2
Rspo1
Ptprd
Ptprt
Olfr707
Trim40
Rcvrn
Rem1
Rgl1
Rhag
Rpe65
Rxrg
Ccl2
Ccl3
Sele
Sema3a
Sema3e
Slc1a2
Slc22a2
Slit1
Slit2
Sstr4
Snca
Sox18
Sox6
Slc22a19
Spn-ps
Sptbn1
Zfp804b
Pknox2
Map6d1
Nek11
Unc13c
Abcc9
Svs6
Il23r
Slc35f3
Tdrd6
Pank3
Asxl3
Mms22l
Dse
Cntn2
Casd1
Sox30
Slc24a1
Zeb1
Disp2
Lrrc1
Il36g
Zbtb8b
Nlrp3
Tecta
Unc45b
Abca5
Cd300a
Gm527
Tmem63c
Tfpi2
Ofcc1
Tgm3
Rnf144b
Thy1
Tmem260
Ang4
Pcdh20
Tnfaip6
Cd40
Tnks
Tpbg
Ugt8a
Vmn2r30
Krt73
Wnt10a
Wnt9b
Rnf165
Siae
Zfp105
Zbtb41
Dner
C1ql3
Slc30a3
Ebf4
Ccm2l
Otol1
Plppr4
Npr2
Glis1
Gbx1
Gm4872
Itprid1
Ccdc174
Slc6a1
Clec12a
Rerg
Ccdc136
Mgam
Zfp418
Vmn1r178
Erfl
Zfp939
Spon1
Fez1
Scn3b
Cplx3
Prtg
Zfp709
Gas2l2
Gpr135
Cdh20
Fyb
Tenm4
Brinp2
Ypel4
D430041D05Rik
Gabbr2
Gm428
Ifna15
Dlgap3
Cpz
Lrrtm4
Grip2
Rgs9bp
Nlrp10
Onecut3
Rttn
Cd300lf
Olfr769
Olfr1000
Olfr312
Olfr965
Olfr1532
Olfr1313
Olfr1311
Olfr1412
Olfr642
Olfr1312
Olfr742
Olfr1317
Olfr90
Olfr1364
Olfr771
Olfr866
Olfr872
Olfr1002
Olfr150
Olfr355
Olfr444
Olfr732
Olfr739
Olfr826
Olfr1428
Olfr1423
Olfr1441
Olfr424
Olfr1013
Olfr715
Olfr1336
Olfr1417
Olfr63
Olfr341
Olfr1494
Olfr582
Olfr667
Olfr520
Olfr558
Olfr577
Olfr575
Olfr635
Olfr638
Olfr628
Shprh
Greb1
Egflam
Agxt2
Gprin1
Colgalt2
Ppp2r2c
E130006D01Rik
Cdk15
Olfr154
Clnk
Tcl1b4
Abcc5
Pramel24
Pramel21
Slco1a6
Tnfrsf19
Olfr159
Timm8a1
Mmp20
Foxe3
Ddx25
H3c11
Lrtm1
8030451O07Rik
Igf2bp2
4932435O22Rik
Dsel
Lipi
Bhlha9
Pramel48
Sycp2
Cdh18
A330049N07Rik
A530064D06Rik
Gm5095
Myo3b
Fcrl5
Tafa3
Pramel20
Sult6b2
A530021J07Rik
B4galnt4
Pate2
Lyg2
Ldc1
B020031M17Rik
Aldoart1
Defb38
Nlrp12
Mafa
Pcsk2os1
Intu
Slc47a2
Stmnd1
AF067063
Cyp2d12
E030044B06Rik
Gm5150
Mup20
L1td1
5031410I06Rik
Gm1673
Pramel34
Plpp4
Ces1b
Fbxw22
Ceacam3
Pglyrp4
Rnf39
Nsfl1c
Mir129-1
Tdpoz3
Vmn1r64
Olfr142
Krt77
Specc1
4930447K03Rik
Spink14
Sgpp2
Gm13490
Pramel31
Zfp268
Gm5622
Krtap9-5
Serpinb6e
Pou5f1-rs4
Cyp4a30b
Xkr4
Postn
Fbxw14
Fbxo15
Hs6st3
Irx4
Il22
Vamp4
Chst3
Pcdh7
Myh13
Cma2
E130008D07Rik
Sh2d1b2
Ifi214
Scrt2
Gm5862
Slc10a4-ps
Crxos
Socs6
St3gal6
Plxnc1
Cadm1
Msh4
Tmem45a
Pmfbp1
Mast1
Rgs17
Dkk2
Aldh1a3
Olfr749
Olfr1509
Jph1
Noc3l
Myot
Moxd1
Has2os
Taf7l2
Esp1
Gm13889
Mcidas
Gm14322
Zfp971
Pramel30
Fbxo39
Zfp970
Vmn1r61
Cntnap5a
Ndst4
Mrps14
Lpar3
Hhla1
9530036O11Rik
Ranbp17
Rgcc
Gm14326
Rpl31-ps12
Smr2l
Trabd2b
Vmn2r54
Mfsd14b
Prl2c1
Eif1ad8
Vmn2r6
Erich2
Zfp936
Fancl
Topaz1
Cap2
Prl8a9
Plxdc2
Pnpla8
Glipr1l2
Pabpc6
4933416O17Rik
Rpp21
Ces5a
Gsto2
Rraga
Dcdc2c
Smtnl1
Fendrr
Dnai1
Trim15
Ddah1
1700001G11Rik
Slc38a4
Ms4a20
Lce3f
2300002M23Rik
Lce1d
Clec4b1
1700030N03Rik
Lrfn2
5730460C07Rik
Slco6d1
Eva1c
4933432G23Rik
4933430H16Rik
Col24a1
Chst9
5430431A17Rik
Ceacam20
Cyp2d40
Thegl
Epgn
Tdrp
Zfp157
1700030O20Rik
Mir100
Zfp983
1700031A10Rik
Bpifa3
Mbd3l1
Pebp4
Mir592
St8sia3os
1700112H15Rik
Ttc21b
Sult6b1
Tubb2b
Lce1a2
Speer9-ps1
4930441J16Rik
4930452G13Rik
4933404K08Rik
Usp16
Ccdc3
Lrrtm1
4932438H23Rik
4933402D24Rik
4933425B07Rik
Samd4
Lrrc15
Neto2
Lvrn
Spata17
Efcab10
4930520P13Rik
Mir690
4930542D17Rik
Tmco5b
Ccdc83
4930556J02Rik
4930597A21Rik
Spata19
Dynap
4930447C04Rik
4930509K18Rik
4930572K03Rik
Usp31
Celf6
Slc24a2
Mtif2
Ube2ql1
A930001A20Rik
9530002B09Rik
Limch1
Defb12
Crisp4
Ninl
Csgalnact2
Aldoart2
Fcrls
Abo
Tnxb
Cacng8
Ucn3
Lin28a
Akr1c6
Wasf1
Nrg4
Pcdhgb6
Pcdhga7
Pcdhga11
Peli2
Pcdhb1
Zfp423
Efhd1
Chst10
Adgrl2
