## Appendix 1 for "EZH2 deletion does not impact acinar cell regeneration but restricts progression to pancreatic cancer in mice"

### Sheet: Appendix 1
Appendix 1. Differentially expressed genes between Mist1creERT/+KRASG12D and WT RNA-Seq
Genes	Symbol	Log FC	FDR
ENSMUSG00000096525	Gm2663	3.215560018	4.61E-18
ENSMUSG00000042942	Greb1l	3.552301033	0.0000000000222
ENSMUSG00000004891	Nes	-1.579958207	0.000000000127
ENSMUSG00000101939	NA	3.421041976	0.00000000028
ENSMUSG00000022871	Fetub	2.974889138	0.00000000028
ENSMUSG00000037627	Rgs22	4.931718147	0.000000000285
ENSMUSG00000086503	Xist	-8.333123563	0.000000000311
ENSMUSG00000022546	Gpt	1.940153174	0.000000000988
ENSMUSG00000017453	Pipox	3.197875718	0.00000000116
ENSMUSG00000034918	Cdhr2	-2.678484904	0.0000000068
ENSMUSG00000100001	1810007D17Rik	-1.919033383	0.0000000146
ENSMUSG00000036887	C1qa	2.676560231	0.0000000153
ENSMUSG00000102550	Gm8276	2.091843484	0.0000000155
ENSMUSG00000006342	Susd2	-1.999880257	0.0000000228
ENSMUSG00000094808	1810009J06Rik	2.778327366	0.0000000373
ENSMUSG00000096780	NA	1.285758521	0.000000073
ENSMUSG00000063681	Crb1	-2.077483346	0.000000143
ENSMUSG00000066720	Cldn9	-2.301717714	0.000000248
ENSMUSG00000030228	Pik3c2g	2.06018291	0.000000304
ENSMUSG00000073643	Wdfy1	1.225719207	0.000000463
ENSMUSG00000023045	Soat2	2.704476959	0.000000532
ENSMUSG00000055022	Cntn1	3.58106026	0.000000532
ENSMUSG00000091697	Eif3s6-ps2	1.864384965	0.000000532
ENSMUSG00000010080	Epn3	-1.812168729	0.000000621
ENSMUSG00000057092	Fxyd3	-2.035069073	0.000000752
ENSMUSG00000056673	Kdm5d	8.743748106	0.000000812
ENSMUSG00000005232	G6pc2	2.208991164	0.000000902
ENSMUSG00000021185	Dglucy	-1.37659436	0.00000107
ENSMUSG00000070056	Mfhas1	-1.502940672	0.00000121
ENSMUSG00000026829	Gbgt1	-2.478248937	0.0000014
ENSMUSG00000069049	Eif2s3y	9.366337027	0.00000223
ENSMUSG00000103670	NA	-3.771866093	0.00000304
ENSMUSG00000042750	Bex2	2.687935864	0.00000318
ENSMUSG00000024897	Apba1	-1.15748697	0.00000969
ENSMUSG00000036446	Lum	-1.46204853	0.00000969
ENSMUSG00000019838	Slc16a10	1.958085755	0.0000111
ENSMUSG00000030218	Mgp	-1.81051524	0.0000111
ENSMUSG00000103912	NA	-3.73272857	0.0000115
ENSMUSG00000070880	Gad1	2.423460625	0.0000115
ENSMUSG00000001123	Lgals9	-1.364485916	0.0000115
ENSMUSG00000005089	Slc1a2	-2.814559356	0.0000129
ENSMUSG00000037185	Krt80	-2.748735785	0.0000129
ENSMUSG00000022206	Npr3	5.271672883	0.0000129
ENSMUSG00000061808	Ttr	1.888986946	0.0000137
ENSMUSG00000016552	Foxred2	1.217069804	0.0000152
ENSMUSG00000025815	Dhtkd1	1.302640432	0.0000152
ENSMUSG00000089997	NA	-2.630787156	0.0000157
ENSMUSG00000034353	Ramp1	-1.251083405	0.0000189
ENSMUSG00000029369	Afm	1.512241597	0.0000207
ENSMUSG00000073530	Pappa2	2.428529766	0.0000208
ENSMUSG00000004929	Thop1	-0.986938519	0.0000239
ENSMUSG00000102895	NA	-4.095946098	0.0000261
ENSMUSG00000060807	Serpina6	3.054613791	0.000033
ENSMUSG00000099876	NA	8.432521066	0.0000349
ENSMUSG00000044485	Klk1b11	-2.598142831	0.0000373
ENSMUSG00000023122	Sult1c2	1.397536171	0.0000414
ENSMUSG00000028195	Ccn1	-2.841082233	0.0000501
ENSMUSG00000024190	Dusp1	-1.349655882	0.000059
ENSMUSG00000069045	Ddx3y	8.516643175	0.0000639
ENSMUSG00000026574	Dpt	-1.181616059	0.00007
ENSMUSG00000033722	BC034090	-3.257954678	0.0000752
ENSMUSG00000024907	Gal	-1.945525964	0.0000759
ENSMUSG00000046613	Vwa5b2	1.757120037	0.0000825
ENSMUSG00000031790	Mmp15	-1.067935414	0.00010799
ENSMUSG00000032300	1700017B05Rik	-1.300919584	0.000118547
ENSMUSG00000098702	1500015A07Rik	1.665152416	0.000130634
ENSMUSG00000035007	Rundc1	1.318949785	0.000131728
ENSMUSG00000061186	Sfmbt2	7.087722984	0.000131728
ENSMUSG00000026748	Plxdc2	-0.923866044	0.000136243
ENSMUSG00000029368	Alb	2.374061656	0.000136761
ENSMUSG00000028137	Celf3	1.907218863	0.000176349
ENSMUSG00000020679	Hnf1b	-1.117579983	0.000190867
ENSMUSG00000019900	Rfx6	1.921250077	0.000190867
ENSMUSG00000068457	Uty	8.392856697	0.000216104
ENSMUSG00000044349	Snhg11	1.885540247	0.00027748
ENSMUSG00000025855	Prkar1b	1.850227852	0.000306887
ENSMUSG00000023236	Scg5	1.853231206	0.000313151
ENSMUSG00000035237	Lcat	1.416169044	0.000319196
ENSMUSG00000085042	Abhd11os	-1.941217594	0.000337384
ENSMUSG00000097487	Ptges3l	3.743111637	0.000351866
ENSMUSG00000056222	Spock1	3.414423781	0.000351866
ENSMUSG00000021453	Gadd45g	-2.281121262	0.000404701
ENSMUSG00000004633	Chn2	3.727270796	0.000413858
ENSMUSG00000018740	Slc25a35	1.82187951	0.000414431
ENSMUSG00000042734	Ttc9	2.0030926	0.000440457
ENSMUSG00000085214	NA	2.390382406	0.000476973
ENSMUSG00000056602	Fry	-0.796264574	0.000493114
ENSMUSG00000030513	Pcsk6	0.937991851	0.000500752
ENSMUSG00000063611	NA	-2.426733888	0.000514567
ENSMUSG00000035804	Ins1	1.857589086	0.000533962
ENSMUSG00000096914	Galntl6	5.134117262	0.000538658
ENSMUSG00000038540	Tmc3	1.207897704	0.000539255
ENSMUSG00000044067	Gpr22	4.16771779	0.000594291
ENSMUSG00000000215	Ins2	1.839707221	0.000661397
ENSMUSG00000061576	Dpp6	3.293984909	0.00070316
ENSMUSG00000091383	NA	8.8744334	0.000859973
ENSMUSG00000029759	Pon3	-1.053826386	0.000877397
ENSMUSG00000049811	Fam161a	-1.391261305	0.000914535
ENSMUSG00000081223	NA	4.741530855	0.001037045
ENSMUSG00000032181	Scg3	1.562151641	0.001047941
ENSMUSG00000066513	Klk1b4	-0.985654375	0.001162503
ENSMUSG00000005640	Insrr	1.715503218	0.001162503
ENSMUSG00000039043	Arpin	-1.035155115	0.001162503
ENSMUSG00000004558	Ndrg2	1.322073041	0.001166003
ENSMUSG00000041571	Selenow	-1.03688813	0.00116757
ENSMUSG00000102715	NA	-3.504644082	0.00119261
ENSMUSG00000022594	Lynx1	-1.460704358	0.001220894
ENSMUSG00000008999	Bmp7	1.042476191	0.001235227
ENSMUSG00000030956	Fam53b	-0.941653263	0.001240022
ENSMUSG00000053965	Pde5a	1.505696505	0.001334857
ENSMUSG00000068263	Efcc1	-2.339711047	0.001364898
ENSMUSG00000031617	Tmem184c	-1.135081636	0.001391085
ENSMUSG00000022464	Slc38a4	1.264506213	0.001506052
ENSMUSG00000020788	Atp2a3	1.197526325	0.001671881
ENSMUSG00000031093	Dock11	1.652952707	0.001890513
ENSMUSG00000068452	Duox2	-1.471478084	0.001917328
ENSMUSG00000021253	Tgfb3	-1.084573879	0.001947597
ENSMUSG00000034765	Dusp5	2.824387406	0.001947597
ENSMUSG00000066515	Klk1b3	-0.787918576	0.001993652
ENSMUSG00000034227	Foxj1	-2.602563862	0.002039504
ENSMUSG00000022479	Vdr	2.358602804	0.002060614
ENSMUSG00000020581	Agr2	3.521286553	0.00209017
ENSMUSG00000097042	NA	0.947474645	0.002138193
ENSMUSG00000063089	Klk1b8	-1.532038035	0.002195305
ENSMUSG00000032561	Acpp	-1.897316089	0.002309748
ENSMUSG00000034785	Dio1	-1.956400059	0.002309748
ENSMUSG00000046449	Nexmif	-1.357829339	0.002309748
ENSMUSG00000021268	Meg3	1.079727984	0.002358425
ENSMUSG00000022449	Adamts20	4.112654824	0.002474659
ENSMUSG00000039943	Plcb4	-1.001681786	0.002474659
ENSMUSG00000093483	AA465934	2.489940137	0.002474659
ENSMUSG00000005958	Ephb3	-1.531115433	0.002605723
ENSMUSG00000040498	Igsf23	1.646260319	0.002664604
ENSMUSG00000060613	Cyp2c70	5.589835064	0.00266725
ENSMUSG00000019762	Iyd	-0.928224871	0.002732087
ENSMUSG00000027273	Snap25	2.164419556	0.003373
ENSMUSG00000038217	Tlcd2	1.684123568	0.00358748
ENSMUSG00000026204	Ptprn	1.741143666	0.003733313
ENSMUSG00000019124	Scrn1	-1.145497687	0.003733313
ENSMUSG00000023140	Reg2	-2.994623051	0.003733313
ENSMUSG00000000278	Scpep1	0.862332166	0.003805376
ENSMUSG00000027220	Syt13	1.735702141	0.003805376
ENSMUSG00000036099	Vezt	0.949411216	0.003870171
ENSMUSG00000050711	Scg2	1.53687392	0.003888864
ENSMUSG00000019822	Smpd2	-0.751480797	0.003888864
ENSMUSG00000002332	Dhrs1	-0.820267329	0.003936633
ENSMUSG00000041681	Iapp	1.548327528	0.004030762
ENSMUSG00000036523	Greb1	7.670787647	0.004235551
ENSMUSG00000070003	Ssbp4	1.024541457	0.004315653
ENSMUSG00000042289	Hsd3b7	-0.742800153	0.004410658
ENSMUSG00000004105	Angptl2	-0.776546019	0.004410658
ENSMUSG00000085208	Brip1os	-1.133299239	0.004410658
ENSMUSG00000031303	Map3k15	1.580521714	0.004410658
ENSMUSG00000083218	NA	2.201380266	0.004410658
ENSMUSG00000026175	Vil1	2.420013902	0.004410658
ENSMUSG00000000791	Il12rb1	3.076082987	0.004510641
ENSMUSG00000029570	Lfng	1.126774963	0.004605145
ENSMUSG00000054428	Atpif1	0.831209517	0.004826343
ENSMUSG00000054079	Utp18	-0.906368641	0.004978431
ENSMUSG00000035513	Ntng2	-1.667655235	0.00498184
ENSMUSG00000089715	Cbx6	-0.826497199	0.005065252
ENSMUSG00000025207	Sema4g	1.768926671	0.005142946
ENSMUSG00000028445	Enho	0.785924699	0.005153731
ENSMUSG00000072941	Sod3	-1.176065451	0.005165305
ENSMUSG00000034758	Tle6	1.343883103	0.005165305
ENSMUSG00000068735	Trp53i11	-1.2739876	0.005165305
ENSMUSG00000028943	Espn	1.242197611	0.005527106
ENSMUSG00000025789	St8sia2	-3.02464143	0.005780517
ENSMUSG00000001482	Def8	-1.03698836	0.005869197
ENSMUSG00000007888	Crlf1	-0.696950037	0.006006147
ENSMUSG00000034112	Atp2c2	-0.855532454	0.00615771
ENSMUSG00000029761	Cald1	-0.948364141	0.006264787
ENSMUSG00000015829	Tnr	1.579523216	0.006564554
ENSMUSG00000058153	Sez6l	1.674451675	0.006573359
ENSMUSG00000047507	Baiap3	1.702599961	0.006723454
ENSMUSG00000097790	NA	2.464084495	0.006902644
ENSMUSG00000013089	Etv5	3.146305271	0.007013771
ENSMUSG00000099875	NA	1.332887326	0.007090233
ENSMUSG00000060227	Golm2	0.998519847	0.007445819
ENSMUSG00000038375	Trp53inp2	-0.847842397	0.007488498
ENSMUSG00000022096	Hr	-1.226255866	0.007488498
ENSMUSG00000025453	Nnt	0.939353172	0.007888803
ENSMUSG00000062012	Zfp13	-1.05816543	0.007888803
ENSMUSG00000039601	Rcan2	-0.73622797	0.007947278
ENSMUSG00000035112	Wnk4	0.813332074	0.008022978
ENSMUSG00000035540	Gc	1.48178763	0.008425537
ENSMUSG00000037206	Islr	-0.909944036	0.008432656
ENSMUSG00000034457	Eda2r	-1.421673384	0.008474364
ENSMUSG00000015341	Golga7	0.985139983	0.008474364
ENSMUSG00000033740	St18	1.757861633	0.008483003
ENSMUSG00000097310	NA	-3.038445884	0.008577149
ENSMUSG00000048537	Phldb1	-0.704111314	0.008718922
ENSMUSG00000081434	Gm14165	2.250223973	0.008718922
ENSMUSG00000015401	Cltrn	1.677754645	0.008917202
ENSMUSG00000062980	Cped1	-1.045563459	0.008917202
ENSMUSG00000039278	Pcsk1n	1.408963835	0.0090979
ENSMUSG00000075224	Lrrc55	-2.234829581	0.009409112
ENSMUSG00000041889	Shisa4	-1.294190077	0.009409112
ENSMUSG00000021213	Akr1c13	1.038735066	0.009570992
ENSMUSG00000039252	Lgi2	1.224680936	0.009597215
ENSMUSG00000097971	NA	-1.458074095	0.009850757
ENSMUSG00000060586	H2-Eb1	-1.02001107	0.010460737
ENSMUSG00000026259	Ngef	1.484910757	0.010477738
ENSMUSG00000002475	Abhd3	-1.611253531	0.010477738
ENSMUSG00000084329	Gm6733	0.905526855	0.010653362
ENSMUSG00000029778	Adcyap1r1	-1.627601155	0.010653362
ENSMUSG00000038065	Mturn	-0.741381942	0.01071933
ENSMUSG00000027684	Mecom	0.757294139	0.011155513
ENSMUSG00000022469	Rapgef3	-1.126856369	0.01131385
ENSMUSG00000025017	Pik3ap1	-0.823191403	0.01131385
ENSMUSG00000028976	Slc2a5	1.269553099	0.01131385
ENSMUSG00000044988	Ucn3	1.766498264	0.01161956
ENSMUSG00000070327	Rnf213	-0.70102319	0.011628395
ENSMUSG00000020017	Hal	5.160599098	0.011839588
ENSMUSG00000020021	Fgd6	0.919868238	0.012050575
ENSMUSG00000091476	Catspere2	2.743194668	0.012066605
ENSMUSG00000019518	Ap4m1	0.786529056	0.012107765
ENSMUSG00000033389	Arhgap44	-0.835680816	0.012251438
ENSMUSG00000039232	Stx11	-2.515357197	0.01230998
ENSMUSG00000036805	Noxa1	-7.161772185	0.012337762
ENSMUSG00000096255	Dynlt1b	2.084563796	0.012337762
ENSMUSG00000020676	Ccl11	-0.943771451	0.012337762
ENSMUSG00000032289	Thsd4	1.376248488	0.012404197
ENSMUSG00000017311	Pyy	2.019048023	0.013304499
ENSMUSG00000061983	Rps12	0.914986352	0.013440147
ENSMUSG00000028354	Fmn2	1.601100084	0.013440147
ENSMUSG00000022351	Sqle	1.033160367	0.013440147
ENSMUSG00000022094	Slc39a14	0.732707785	0.013485405
ENSMUSG00000032265	Tent5a	1.666628852	0.01359233
ENSMUSG00000071203	Naip5	1.599499335	0.013896651
ENSMUSG00000020393	Kremen1	-0.686513998	0.013896651
ENSMUSG00000006154	Eps8l1	-1.956039348	0.013933035
ENSMUSG00000070577	Gm572	2.105690068	0.014243652
ENSMUSG00000023886	Smoc2	-0.79318534	0.014243652
ENSMUSG00000063696	Gm8730	1.251580065	0.014243652
ENSMUSG00000026163	Sphkap	1.858636344	0.01478348
ENSMUSG00000027249	F2	1.68777699	0.015203579
ENSMUSG00000037868	Egr2	-4.287921511	0.015923742
ENSMUSG00000025466	Fuom	-0.701096581	0.015923742
ENSMUSG00000037892	Pcdh18	-1.569899904	0.015923742
ENSMUSG00000027350	Chgb	1.785156866	0.01592551
ENSMUSG00000073125	Xlr3b	2.444487937	0.015963137
ENSMUSG00000022235	Cmbl	1.780154548	0.016012408
ENSMUSG00000053219	Raet1e	-1.666228598	0.016012408
ENSMUSG00000048385	Scrt1	2.587776603	0.016012408
ENSMUSG00000069917	Hba-a2	2.243415278	0.016063515
ENSMUSG00000038486	Sv2a	1.775946349	0.016063515
ENSMUSG00000038370	Pcp4l1	-1.548765703	0.016063515
ENSMUSG00000068699	Flnc	-1.483339082	0.016063515
ENSMUSG00000019982	Myb	-2.762012947	0.016247887
ENSMUSG00000096929	A330023F24Rik	1.088398352	0.016341862
ENSMUSG00000042548	Asxl1	0.638321875	0.017081108
ENSMUSG00000020889	Nr1d1	1.975436362	0.017224154
ENSMUSG00000030934	Oat	0.626125116	0.017328138
ENSMUSG00000030302	Atp2b2	1.965787945	0.017383949
ENSMUSG00000078954	Arhgap8	-1.272035072	0.017431445
ENSMUSG00000090291	Lrrc10b	2.105831384	0.017431445
ENSMUSG00000032890	Rims3	1.276290952	0.018431537
ENSMUSG00000016494	Cd34	-0.680238032	0.018899965
ENSMUSG00000035208	Slfn8	-2.99449441	0.019166359
ENSMUSG00000024610	Cd74	-0.979470834	0.020347105
ENSMUSG00000025491	Ifitm1	-1.648914961	0.020347105
ENSMUSG00000039954	Stk32a	1.920595993	0.020419694
ENSMUSG00000090084	Srpx	1.232835216	0.020512584
ENSMUSG00000042249	Grk3	1.910237776	0.020561832
ENSMUSG00000024538	Ppic	-0.629099374	0.020561832
ENSMUSG00000021613	Hapln1	3.155109434	0.020746479
ENSMUSG00000038587	Akap12	-0.922567748	0.020915575
ENSMUSG00000098374	NA	0.998160705	0.021426923
ENSMUSG00000024803	Ankrd1	-2.83836444	0.021426923
ENSMUSG00000057716	Tmem178b	-1.3163037	0.021426923
ENSMUSG00000003518	Dusp3	-0.712840267	0.021426923
ENSMUSG00000030004	Nat8	-2.04393929	0.021445367
ENSMUSG00000019894	Slc6a15	-1.14365036	0.021647101
ENSMUSG00000062210	Tnfaip8	0.858560645	0.021647101
ENSMUSG00000021943	Gdf10	1.44763634	0.021647101
ENSMUSG00000019139	Isyna1	0.840581581	0.021647101
ENSMUSG00000055409	Nell1	1.702176212	0.021647101
ENSMUSG00000034570	Inpp5j	-0.852092436	0.022738473
ENSMUSG00000035329	Fbxo33	-0.891799085	0.022864548
ENSMUSG00000054226	Tprkb	0.629744602	0.022936036
ENSMUSG00000021337	Scgn	1.712271284	0.023498644
ENSMUSG00000075702	Selenom	-0.768081608	0.0236338
ENSMUSG00000066362	Rps13-ps1	4.50083385	0.023673255
ENSMUSG00000084174	Sycn	0.943713609	0.024415602
ENSMUSG00000031939	Taf1d	0.795195747	0.024415602
ENSMUSG00000091956	C2cd4b	2.147861424	0.024949585
ENSMUSG00000004035	Gstm7	0.650858266	0.024958024
ENSMUSG00000031327	Chic1	1.163916831	0.02524386
ENSMUSG00000021194	Chga	1.500638425	0.025458565
ENSMUSG00000041923	Nol4	2.050947947	0.025526981
ENSMUSG00000004631	Sgce	-0.772690471	0.025709465
ENSMUSG00000048126	Col6a3	-0.761118102	0.02588566
ENSMUSG00000022225	Cma1	-5.027697194	0.02588566
ENSMUSG00000033981	Gria2	2.477994842	0.026181729
ENSMUSG00000066245	NA	1.456134285	0.02666183
ENSMUSG00000031530	Dusp4	2.452195722	0.026674653
ENSMUSG00000030605	Mfge8	-1.022593448	0.027206371
ENSMUSG00000031343	Gabra3	-1.607139894	0.027690876
ENSMUSG00000033720	Sfxn5	-0.791963935	0.028298055
ENSMUSG00000056158	Car10	2.785633377	0.028442798
ENSMUSG00000030406	Gipr	1.710427479	0.028829189
ENSMUSG00000025492	Ifitm3	-0.75454631	0.029151733
ENSMUSG00000034312	Iqsec1	-0.636617334	0.029627909
ENSMUSG00000048058	Ldlrad3	-0.788685326	0.030259377
ENSMUSG00000032528	Vipr1	0.827759763	0.030725601
ENSMUSG00000035045	Zc3h12b	-1.181942791	0.030725601
ENSMUSG00000067377	Tspan6	-1.444243433	0.030725601
ENSMUSG00000033420	Antxr1	-0.897422662	0.031008003
ENSMUSG00000024143	Rhoq	-0.561571851	0.031008003
ENSMUSG00000096833	Igkv4-55	6.704539094	0.03125736
ENSMUSG00000022528	Hes1	1.103497471	0.031653206
ENSMUSG00000026347	Tmem163	2.122658321	0.031860814
ENSMUSG00000026955	Sapcd2	-3.214716726	0.032114467
ENSMUSG00000047904	Sstr2	-1.08072207	0.03232005
ENSMUSG00000017344	Vtn	0.85207867	0.033203295
ENSMUSG00000049091	Sephs2	0.845908298	0.033550092
ENSMUSG00000021250	Fos	-2.796645152	0.034208836
ENSMUSG00000022587	Ly6e	-0.659061563	0.034703519
ENSMUSG00000097316	Gm10516	-1.511683348	0.03598533
ENSMUSG00000060802	B2m	-0.688874855	0.037442911
ENSMUSG00000001700	Gramd3	-0.688322492	0.037735741
ENSMUSG00000102562	NA	2.183640282	0.037735741
ENSMUSG00000097662	Gm2093	6.81325085	0.037798652
ENSMUSG00000052364	B630019K06Rik	1.180870171	0.038120836
ENSMUSG00000069919	Hba-a1	2.079501917	0.038179957
ENSMUSG00000025270	Alas2	2.474511261	0.038179957
ENSMUSG00000031776	Arl2bp	-0.549530851	0.038253105
ENSMUSG00000020282	Rhbdf1	0.563298652	0.038253105
ENSMUSG00000031775	Pllp	-1.350267086	0.038285278
ENSMUSG00000034701	Neurod1	1.592254339	0.038285278
ENSMUSG00000000794	Kcnn3	-1.00421123	0.038703916
ENSMUSG00000022548	Apod	1.338270075	0.038760176
ENSMUSG00000030137	Tuba8	-2.237322394	0.038760176
ENSMUSG00000024359	Hspa9	0.681768702	0.038887697
ENSMUSG00000025091	Pnliprp2	0.709710529	0.039837869
ENSMUSG00000054641	Mmrn1	-1.67050439	0.039859805
ENSMUSG00000030584	Dpf1	-1.399562152	0.040299967
ENSMUSG00000006930	Hap1	1.334617653	0.040299967
ENSMUSG00000006476	Nsmf	-0.826817589	0.040299967
ENSMUSG00000063713	Klk1b24	-1.714853426	0.040299967
ENSMUSG00000026199	Ankzf1	0.696849414	0.040825885
ENSMUSG00000027712	Anxa5	-0.618472796	0.040825885
ENSMUSG00000097906	Gm9625	1.05408612	0.041176895
ENSMUSG00000072115	Ang	0.66710777	0.041247908
ENSMUSG00000049493	Pls1	1.462975069	0.041247908
ENSMUSG00000006494	Pdk1	0.643225374	0.041247908
ENSMUSG00000028716	Pdzk1ip1	-0.746267736	0.041318818
ENSMUSG00000074882	Cyp2c68	6.461828225	0.041700804
ENSMUSG00000026885	Ttll11	1.683810591	0.042522343
ENSMUSG00000041025	Iffo2	-0.627163834	0.042586795
ENSMUSG00000001473	Tubb6	-1.107368049	0.043268831
ENSMUSG00000029161	Cgref1	-0.832786785	0.043839899
ENSMUSG00000007877	Tcap	5.289196925	0.043988217
ENSMUSG00000024222	Fkbp5	3.370409428	0.04421463
ENSMUSG00000019312	Grb7	0.878106622	0.04421463
ENSMUSG00000025586	Cpeb1	0.800979022	0.04421463
ENSMUSG00000026028	Trak2	-0.51424381	0.046002314
ENSMUSG00000023387	Kcnk16	1.542517844	0.046002314
ENSMUSG00000041272	Tox	1.64045543	0.046023323
ENSMUSG00000029420	Rimbp2	1.430506949	0.04660383
ENSMUSG00000087694	A530058N18Rik	2.894318097	0.046709957
ENSMUSG00000024892	Pcx	0.649940696	0.046709957
ENSMUSG00000027663	Zmat3	-0.555236561	0.047769005
ENSMUSG00000020169	Best3	3.856671256	0.047769005
ENSMUSG00000040254	Sema3d	-1.790810325	0.047769005
ENSMUSG00000040136	Abcc8	1.24814489	0.047769005
ENSMUSG00000030329	Pianp	-4.0720386	0.04785677
ENSMUSG00000036298	Slc2a13	-1.656346615	0.04785677
ENSMUSG00000062995	Ica1	0.504672826	0.04785677
ENSMUSG00000027419	Pcsk2	1.344723903	0.048287954
ENSMUSG00000026594	Ralgps2	0.944420471	0.048570964
ENSMUSG00000038418	Egr1	-1.800080617	0.048846923
ENSMUSG00000023495	Pcbp4	-0.636611454	0.049169332
ENSMUSG00000074264	Amy1	-0.630591928	0.049451407
ENSMUSG00000035105	Egln3	-3.522115081	0.049479405
ENSMUSG00000026994	Galnt3	0.752191251	0.049479405
ENSMUSG00000011179	Odc1	-0.599938352	0.049479405
ENSMUSG00000029033	Acap3	-0.698829505	0.049479405
ENSMUSG00000071984	Fndc1	-0.711620116	0.04970983
